# Marine-freshwater prokaryotic transitions require extensive changes in the proteome

**DOI:** 10.1101/544619

**Authors:** Pedro J. Cabello-Yeves, Francisco Rodriguez-Valera

## Abstract

The comparison of microbial genomes found in either freshwater or marine habitats indicated that in some cases (*Synechococcus* and *Ca*. Pelagibacter) there were notable differences in the global isoelectric point (pI) of proteins. We have analysed global metagenomic proteomes and have added more prokaryotes to extend the pI comparison. Without exception, in a set that included archaea and multiple bacterial phyla, the proteome pI distribution varied, with more acidic values in marine and neutral/basic in freshwater microbes. Four pairs of highly related prokaryotes of marine and freshwater origin revealed marked differences manifested mostly in the residues located at the protein surface. This study has also shown that the magnitude of the change depended on protein location (secreted > cytoplasmic > transmembrane) and affected proteins encoded at both core and flexible genome. Our results point to a very extensive variation taking place in microbes when they move from marine (salt-rich) to freshwater habitats. These adaptations would require long evolutionary times to produce changes involving many genes in the core genome. They also point to significant differences in the physiology, probably at the level of membrane functioning, bioenergetics, intracellular ion concentration and pH (or all of them).
