## Supplementary Data Set S1 for "Marine-freshwater prokaryotic transitions require extensive changes in the proteome"

### Sheet: Hoja1
Supplementary Data Set S1. Prokaryotic genomes used in this study. Name of the genome, accession/Genbank number (NCBI), habitat, isolation/origin, reference, type of genome and taxonomy fields are provided.
Genome	Accession number NCBI / Genbank number	Habitat	Isolation / origin	Reference	type of genome	Taxonomy (phylum/class/order)
Ca. Planktophila limnetica MMS-VB-114	ASM228836v1	Freshwater	Lake Zurich	Neuenschwander, S.M., Ghai, R., Pernthaler, J., and Salcher, M.M. "Microdiversification in genome-streamlined ubiquitous freshwater Actinobacteria." ISME J. (2018) 12:185-198.	WGS	Actinobacteria
Ca. Planktophila sulfonica MMS-IA-56	ASM228806v1	Freshwater			WGS	Actinobacteria
Ca. Nanopelagicus abundans MMS-IIB-91	ASM228830v1	Freshwater			WGS	Actinobacteria
Ca. Nanopelagicus hibericus MMS-21-160	ASM228800v1	Freshwater			WGS	Actinobacteria
Actinobacterium AcAcidi	ASM75458v1	Freshwater	Amadorio reservoir	Ghai, R. , Mizuno, C. M., Picazo, A. , Camacho, A. and Rodriguez‐Valera, F. (2014), Key roles for freshwater Actinobacteria revealed by deep metagenomic sequencing. Mol Ecol, 23: 6073-6090. doi:10.1111/mec.12985	MAG	Actinobacteria
Fluviicola taffensis DSM 16823	ASM19460v1	Freshwater	River Taff, Cardiff, UK	Woyke, T., Chertkov, O., Lapidus, A., Nolan, M., Lucas, S., Del Rio, T. G., ... & Goodwin, L. (2011). Complete genome sequence of the gliding freshwater bacterium Fluviicola taffensis type strain (RW262 T). Standards in genomic sciences, 5(1), 21.	WGS	Bacteroidetes
Flavobacteriales Baikal-G3	ASM273766v1	Freshwater	Lake Baikal	Cabello-Yeves, P. J., Zemskaya, T. I., Rosselli, R., Coutinho, F. H., Zakharenko, A. S., Blinov, V. V., & Rodriguez-Valera, F. (2018). Genomes of novel microbial lineages assembled from the sub-ice waters of Lake Baikal. Applied and environmental microbiology, 84(1), e02132-17.	MAG	Bacteroidetes
Flavobacteriales Baikal-G2	ASM273770v1	Freshwater			MAG	Bacteroidetes
Bacteroidetes bacterium UKL13-3	ASM160241v1	Freshwater	Klamath Lake	Driscoll, C. B., Otten, T. G., Brown, N. M., & Dreher, T. W. (2017). Towards long-read metagenomics: complete assembly of three novel genomes from bacteria dependent on a diazotrophic cyanobacterium in a freshwater lake co-culture. Standards in genomic sciences, 12(1), 9.	WGS	Bacteroidetes
Polynucleobacter necessarius STIR1	ASM1974v1	Freshwater	Humic Ponds	Boscaro, V., Felletti, M., Vannini, C., Ackerman, M.S., Chain, P.S., Malfatti, S., Vergez, L.M., Shin, M., Doak, T.G., Lynch, M., and Petroni, G. "Polynucleobacter necessarius, a model for genome reduction in both free-living and symbiotic bacteria." Proc. Natl. Acad. Sci. USA (2013) 110:18590-18595	WGS	Betaproteobacteriales
Polynucleobacter duraquae MWH-Mok4	ASM97362v1	Freshwater	Lake Mondsee, Austria	Hahn, M.W. (2003): Isolation of Strains Belonging to the Cosmopolitan Polynucleobacter necessarius Cluster from Freshwater Habitats Located in Three Climatic Zones. Appl. Environ. Microbiol. 69: 5248-5254	WGS	Betaproteobacteriales
Polynucleobacter asymbioticus MWH-RechtKol4	ASM187456v1	Freshwater	Austria: Rauriser Urwald, Rechteckteich	Hoetzinger, M., Schmidt, J., Jezberová, J., Koll, U., & Hahn, M. W. (2017). Microdiversification of a pelagic Polynucleobacter species is mainly driven by acquisition of genomic islands from a partially interspecific gene pool. Applied and environmental microbiology, 83(3), e02266-16.	WGS	Betaproteobacteriales
Ca. Methylopumilus turicensis MMS-10A-171	GCA_000953015.1	Freshwater	Lake Zurich	Salcher, M.M., Neuenschwander, S.M., Posch, T., and Pernthaler, J. "The ecology of pelagic freshwater methylotrophs assessed by a high-resolution monitoring and isolation campaign." ISME J. (2015) 9:2442-2453.	WGS	Betaproteobacteriales
Ca. Methylopumilus planktonicus MMS-2-53	GCA_000981505.1	Freshwater			WGS	Betaproteobacteriales
Limnohabitans planktonicus II-D5	ASM127006v2	Freshwater	Rimov Reservoir	Kasalický, V., Jezbera, J., Hahn, M. W., & Šimek, K. (2013). The diversity of the Limnohabitans genus, an important group of freshwater bacterioplankton, by characterization of 35 isolated strains. PloS one, 8(3), e58209.	WGS	Betaproteobacteriales
Limnohabitans sp. Rim28	ASM29386v2	Freshwater			WGS	Betaproteobacteriales
Limnohabitans sp. 2KL-3	2KL-3.a1	Freshwater			WGS	Betaproteobacteriales
Alcaligenaceae Baikal-G1	ASM273741v1	Freshwater	Lake Baikal	Cabello-Yeves, P. J., Zemskaya, T. I., Rosselli, R., Coutinho, F. H., Zakharenko, A. S., Blinov, V. V., & Rodriguez-Valera, F. (2018). Genomes of novel microbial lineages assembled from the sub-ice waters of Lake Baikal. Applied and environmental microbiology, 84(1), e02132-17.	MAG	Betaproteobacteriales
Pelagibacteraceae Baikal-G1	ASM273767v1	Freshwater			MAG	Alphaproteobacteria
Ca. Fonsibacter ubiquis LSUCC0530	ASM268858v1	Freshwater	Lake Borgne, USA	Henson, M. W., Lanclos, V. C., Faircloth, B. C., & Thrash, J. C. (2018). Cultivation and genomics of the first freshwater SAR11 (LD12) isolate. The ISME journal, 1.ISO 690	WGS	Alphaproteobacteria
Chloroflexi bacterium LBG-octH-chloro-G6	PRJDB7436	Freshwater	Lake Biwa	Mehrshad, M., Salcher, M. M., Okazaki, Y., Nakano, S. I., Šimek, K., Andrei, A. S., & Ghai, R. (2018). Hidden in plain sight—highly abundant and diverse planktonic freshwater Chloroflexi. Microbiome, 6(1), 176.	MAG	Chloroflexi
Chloroflexi bacterium LBG-sepH-chloro-G6	PRJDB7436	Freshwater			MAG	Chloroflexi
Chloroflexi bacterium LBG-decH-chloro-G6	PRJDB7436	Freshwater			MAG	Chloroflexi
Zvarzinella formosa DSM 19928	ASM25570v1	Freshwater	Acidic wetland, northern Russia	Guo, M., Han, X., Jin, T., Zhou, L., Yang, J., Li, Z., ... & Li, D. (2012). Genome sequences of three species in the family Planctomycetaceae. Journal of bacteriology, 194(14), 3740-3741.	WGS	Planctomycetes
Gemmata obscuriglobus UQM 2246	ASM17177v1	Freshwater	Maroon Dam, Queensland, Australia	Franzmann, P. D., & Skerman, V. B. D. (1984). Gemmata obscuriglobus, a new genus and species of the budding bacteria. Antonie Van Leeuwenhoek, 50(3), 261-268.	WGS	Planctomycetes
Planctomyces limnophilus DSM 3776	ASM9210v1	Freshwater	Lake Plußsee in Holstein, Germany	Labutti, K., Sikorski, J., Schneider, S., Nolan, M., Lucas, S., Del Rio, T. G., ... & Liolios, K. (2010). Complete genome sequence of Planctomyces limnophilus type strain (Mü 290 T). Standards in genomic sciences, 3(1), 47.	WGS	Planctomycetes
Opitutae AMD-G3	ASM229058v1	Freshwater	Amadorio reservoir	Cabello-Yeves, P. J., Ghai, R., Mehrshad, M., Picazo, A., Camacho, A., & Rodriguez-Valera, F. (2017). Reconstruction of diverse verrucomicrobial genomes from metagenome datasets of freshwater reservoirs. Frontiers in microbiology, 8, 2131.	MAG	Verrucomicrobia
Opitutae AMD-G1	ASM229059v1	Freshwater			MAG	Verrucomicrobia
Opitutae Tous-C4FEB	ASM230444v1	Freshwater	Tous reservoir		MAG	Verrucomicrobia
Synechococcus lacustris Tous	ASM301112v1	Freshwater		Cabello‐Yeves, P. J., Picazo, A., Camacho, A., Callieri, C., Rosselli, R., Roda‐Garcia, J. J., ... & Rodriguez‐Valera, F. (2018). Ecological and genomic features of two widespread freshwater picocyanobacteria. Environmental microbiology.	WGS	Cyanobacteria
Cyanobium usitatum Tous	ASM301188v1	Freshwater			WGS	Cyanobacteria
Thaumarchaeota archaeon Baikal-G2	ASM273745v1	Freshwater	Lake Baikal	Cabello-Yeves, P. J., Zemskaya, T. I., Rosselli, R., Coutinho, F. H., Zakharenko, A. S., Blinov, V. V., & Rodriguez-Valera, F. (2018). Genomes of novel microbial lineages assembled from the sub-ice waters of Lake Baikal. Applied and environmental microbiology, 84(1), e02132-17.	MAG	Thaumarchaeota/Crenarchaeota
Nitrosoarchaeum sp. Baikal-G1	ASM273744v1	Freshwater			MAG	Thaumarchaeota/Crenarchaeota
Actinobacterium MedAcidi-G3	ASM81710v1	Marine	Mediterranean Sea	Mizuno CM, Rodriguez-Valera F, Ghai R. Genomes of planktonic Acidimicrobiales: widening horizons for marine Actinobacteria by metagenomics. MBio. 2015;6(1):e02083-14. Published 2015 Feb 10. doi:10.1128/mBio.02083-14	MAG	Actinobacteria
Ca. Actinomarina minuta	KC811108-KC811150	Marine		Ghai, R., Mizuno, C. M., Picazo, A., Camacho, A., & Rodriguez-Valera, F. (2013). Metagenomics uncovers a new group of low GC and ultra-small marine Actinobacteria. Scientific reports, 3, 2471.	MAG	Actinobacteria
Owenweeksia hongkongensis DSM 17368	ASM23670v1	Marine	Sea water (sand filtered); China, Hong Kong	Riedel, T., Held, B., Nolan, M., Lucas, S., Lapidus, A., Tice, H., ... & Goodwin, L. A. (2012). Genome sequence of the orange-pigmented seawater bacterium Owenweeksia hongkongensis type strain (UST20020801 T). Standards in genomic sciences, 7(1), 120.	WGS	Bacteroidetes
Lishizhenia tianjinensis	FPAS00000000.1	Marine	Coastal seawater, Tianjin City, China	Chen, L. P., Xu, H. Y., Fu, S. Z., Fan, H. X., Zhou, Y. G., & Liu, Z. P. (2009). Lishizhenia tianjinensis sp. nov., isolated from coastal seawater. International journal of systematic and evolutionary microbiology, 59(10), 2400-2403.	WGS	Bacteroidetes
Crocinitomix catalasitica ATCC 23190	ASM62162v1	Marine	Auke Bay, AK	Bowman, J. P., Nichols, C. M., & Gibson, J. A. (2003). Algoriphagus ratkowskyi gen. nov., sp. nov., Brumimicrobium glaciale gen. nov., sp. nov., Cryomorpha ignava gen. nov., sp. nov. and Crocinitomix catalasitica gen. nov., sp. nov., novel flavobacteria isolated from various polar habitats. International journal of systematic and evolutionary microbiology, 53(5), 1343-1355.	WGS	Bacteroidetes
Methylophilales bacterium MBRSH7	ASM104435v1	Marine	Red Sea (Saudi Arabia)	Jimenez-Infante, F., Ngugi, D. K., Vinu, M., Alam, I., Kamau, A. A., Blom, J., ... & Stingl, U. (2016). Comprehensive genomic analyses of the OM43 clade, including a novel species from the Red Sea, indicate ecotype differentiation among marine methylotrophs. Appl. Environ. Microbiol., 82(4), 1215-1226.	WGS	Betaproteobacteriales
Methylophilales bacterium HTCC2181	ASM16899v1	Marine	Newport, Oregon, hydroline	Giovannoni, S. J., Hayakawa, D. H., Tripp, H. J., Stingl, U., Givan, S. A., Cho, J. C., ... & Rappé, M. S. (2008). The small genome of an abundant coastal ocean methylotroph. Environmental microbiology, 10(7), 1771-1782.	WGS	Betaproteobacteriales
Methylophilales bacterium KB13 (HIMB624)	ASM15615v1	Marine	Kaneohe Bay, Oahu, Hawaii, USA	Huggett MJ, Hayakawa DH, Rappe MS. 2012. Genome sequence of strain HIMB624, a cultured representative from the OM43 clade of marine Betaproteobacteria. Stand Genomic Sci 6:11–20. http://dx.doi.org/10 .4056/sigs.2305090.	WGS	Betaproteobacteriales
Limnobacter sp. MED105	ASM17091v1	Marine	Mediterranean Sea	Unpublished. Pinhassi,J., Pedros-Alio,C., Ferriera,S., Johnson,J., Kravitz,S., Beeson,K., Sutton,G., Rogers,Y.-H., Friedman,R., Frazier,M. and Venter,J.C.	WGS	Betaproteobacteriales
Pelagibacter ubique HTCC7214	ASM70138v1	Marine	Sargasso Sea, Bermuda	Unpublished. Giovannoni,S., Huntemann,M., Han,J., Chen,A., Kyrpides,N., Mavromatis,K., Markowitz,V., Palaniappan,K., Ivanova,N., Schaumberg,A., Pati,A., Liolios,K., Nordberg,H.P., Cantor,M.N., Hua,S.X. and Woyke,T	WGS	Alphaproteobacteria
Pelagibacter ubique 1002	ASM15352v1	Marine	NE Pacific	Rappé, M. S., Connon, S. A., Vergin, K. L., & Giovannoni, S. J. (2002). Cultivation of the ubiquitous SAR11 marine bacterioplankton clade. Nature, 418(6898), 630.	WGS	Alphaproteobacteria
Chloroflexi bacterium MP-Sind-SRR3963457-G1	ASM281723v1	Marine	Indian Ocean	Mehrshad, M., Rodriguez-Valera, F., Amoozegar, M. A., López-García, P., & Ghai, R. (2018). The enigmatic SAR202 cluster up close: shedding light on a globally distributed dark ocean lineage involved in sulfur cycling. The ISME journal, 12(3), 655.	MAG	Chloroflexi
Chloroflexi bacterium MP-Satl-SRR3965592-G1	ASM281712v1	Marine	Atlantic Ocean		MAG	Chloroflexi
Gimesia maris DSM 8797	ASM18147v1	Marine	Neritic Waters, Washington, Puget Sound, USA	Bauld, J., & STALEY, J. T. (1976). Planctomyces maris sp. nov.: a marine isolate of the Planctomyces-Blastocaulis group of budding bacteria. Microbiology, 97(1), 45-55.	WGS	Planctomycetes
Rubritalea marina DSM 17716	ASM37810v1	Marine	Mediterranean Sea	Scheuermayer, M., Gulder, T. A., Bringmann, G., & Hentschel, U. (2006). Rubritalea marina gen. nov., sp. nov., a marine representative of the phylum ‘Verrucomicrobia’, isolated from a sponge (Porifera). International journal of systematic and evolutionary microbiology, 56(9), 2119-2124.	WGS	Verrucomicrobia
Coraliomargarita akajimensis DSM 45221	ASM2590v1	Marine	Majanohama, Akajima, Japan	Mavromatis, K., Abt, B., Brambilla, E., Lapidus, A., Copeland, A., Deshpande, S., ... & Han, C. (2010). Complete genome sequence of Coraliomargarita akajimensis type strain (04OKA010-24 T). Standards in genomic sciences, 2(3), 290.	WGS	Verrucomicrobia
Synechococcus sp. RCC307	ASM6352v1	Marine	Mediterranean Sea	Dufresne, A., Ostrowski, M., Scanlan, D. J., Garczarek, L., Mazard, S., Palenik, B. P., ... & Ferriera, S. (2008). Unraveling the genomic mosaic of a ubiquitous genus of marine cyanobacteria. Genome biology, 9(5), R90.	WGS	Cyanobacteria
Syenchococcus sp. CC9616	ASM51523v1	Marine	California Current	Palenik, B., G. Toledo, R. Goericke, and B. Brahamsha. Unpublished data	WGS	Cyanobacteria
Synechococcus sp. WH8102	ASM19597v1	Marine	Atlantic Ocean	Palenik, B., Brahamsha, B., Larimer, F. W., Land, M., Hauser, L., Chain, P., ... & Paulsen, I. (2003). The genome of a motile marine Synechococcus. Nature, 424(6952), 1037.	WGS	Cyanobacteria
Nitrosopumilus maritimus SCM1	ASM1846v1	Marine	Salt-water aquarium	Könneke, M., Bernhard, A. E., José, R., Walker, C. B., Waterbury, J. B., & Stahl, D. A. (2005). Isolation of an autotrophic ammonia-oxidizing marine archaeon. Nature, 437(7058), 543.	WGS	Thaumarchaeota/Crenarchaeota
Nitrosopelagicus brevis CN25	ASM81218v1	Marine	Pacific Ocean	Santoro, A.E., Dupont, C.L., Richter, R.A., Craig, M.T., Carini, P., McIlvin, M.R., Yang, Y., Orsi, W.D., Moran, D.M., and Saito M.A. "Genomic and proteomic characterization of 'Candidatus Nitrosopelagicus brevis': An ammonia-oxidizing archaeon from the open ocean." Proc. Natl. Acad. Sc. USA (2015) 112:1173-1178.	WGS	Thaumarchaeota/Crenarchaeota
Actinobacterium casp-actino5	ASM151038v1	Brackish	Caspian Sea	Mehrshad, M., Amoozegar, M. A., Ghai, R., Fazeli, S. A. S., & Rodriguez-Valera, F. (2016). Genome reconstruction from metagenomic datasets reveals novel microbes in the brackish waters of the Caspian Sea. Applied and environmental microbiology, AEM-03381.	MAG	Actinobacteria
Actinobacterium BACL15MAG-120619-bin91	ASM143892v1	Brackish	Baltic Sea	Hugerth, L. W., Larsson, J., Alneberg, J., Lindh, M. V., Legrand, C., Pinhassi, J., & Andersson, A. F. (2015). Metagenome-assembled genomes uncover a global brackish microbiome. Genome biology, 16(1), 279.	MAG	Actinobacteria
Cryomorphaceae bacterium BACL7MAG-120322-bin74	ASM143820v1	Brackish	Baltic Sea		MAG	Bacteroidetes
Alphaproteobacterium QL1	ASM75017v1	Brackish	Lake Qinghai, China, Tibet	Oh, S., Zhang, R., Wu, Q. L., & Liu, W. T. (2014). Draft genome sequence of a novel SAR11 clade species abundant in a Tibetan lake. Genome announcements, 2(6), e01137-14.	MAG	Alphaproteobacteria
Alphaproteobacterium HIM114	HIMB114 v2.0	Brackish	Kaneohe Bay Hawaii, USA	Unpublished, Grote,J., Thrash,C., Huggett,M.J., Landry,Z., Carini,P.,Giovannoni,S.J., Rappe,M.S., Brinkac,L., Kim,M., Beeson,K.,Ferriera,S., Sutton,G., Friedman,R. and Venter,J.C.	WGS	Alphaproteobacteria
Chloroflexi bacterium casp-chloro-G2	ASM281657v1	Brackish	Caspian Sea	Mehrshad, M., Rodriguez-Valera, F., Amoozegar, M. A., López-García, P., & Ghai, R. (2018). The enigmatic SAR202 cluster up close: shedding light on a globally distributed dark ocean lineage involved in sulfur cycling. The ISME journal, 12(3), 655.	MAG	Chloroflexi
Chloroflexi bacterium casp-chloro-G3	ASM281671v1	Brackish	Caspian Sea		MAG	Chloroflexi
Blastopirellula marina DSM 3645	ASM15310v1	Brackish	Kiel Fjord, Baltic Sea	Schlesner, H., Rensmann, C., Tindall, B. J., Gade, D., Rabus, R., Pfeiffer, S., & Hirsch, P. (2004). Taxonomic heterogeneity within the Planctomycetales as derived by DNA–DNA hybridization, description of Rhodopirellula baltica gen. nov., sp. nov., transfer of Pirellula marina to the genus Blastopirellula gen. nov. as Blastopirellula marina comb. nov. and emended description of the genus Pirellul…	WGS	Planctomycetes
Rhodopirellula baltica SH 1	ASM19611v1	Brackish	Baltic Sea	Glöckner, F. O., Kube, M., Bauer, M., Teeling, H., Lombardot, T., Ludwig, W., ... & Rabus, R. (2003). Complete genome sequence of the marine planctomycete Pirellula sp. strain 1. Proceedings of the National Academy of Sciences, 100(14), 8298-8303.	WGS	Planctomycetes
Spartobacteria baltica	ERP002583	Brackish	Baltic Sea	Herlemann, D. P., Lundin, D., Labrenz, M., Jürgens, K., Zheng, Z., Aspeborg, H., & Andersson, A. F. (2013). Metagenomic de novo assembly of an aquatic representative of the verrucomicrobial class Spartobacteria. MBio, 4(3), e00569-12.	MAG	Verrucomicrobia
Opitutaceae bacterium BACL24MAG-120322-bin51	ASM143953v1	Brackish	Baltic Sea	Hugerth, L. W., Larsson, J., Alneberg, J., Lindh, M. V., Legrand, C., Pinhassi, J., & Andersson, A. F. (2015). Metagenome-assembled genomes uncover a global brackish microbiome. Genome biology, 16(1), 279.	MAG	Verrucomicrobia
Synechococcus sp. CB0101	ASM17923v1	Brackish	Chesapeake Bay	Marsan, D., Wommack, K.E., Ravel, J., and Chen, F. "Draft genome sequence of Synechococcus sp. strain CB0101, isolated from the Chesapeake Bay estuary." Genome Announc. (2014) 2:e01111-13.	WGS	Cyanobacteria
Thaumarchaeota archaeon casp-thauma3	ASM151027v1	Brackish	Caspian Sea	Mehrshad, M., Amoozegar, M. A., Ghai, R., Fazeli, S. A. S., & Rodriguez-Valera, F. (2016). Genome reconstruction from metagenomic datasets reveals novel microbes in the brackish waters of the Caspian Sea. Applied and environmental microbiology, AEM-03381.	MAG	Thaumarchaeota
Halomonas elongata	ASM167878v1	Halophile	Natural Saltern, Gujarat, India	Vreeland, R. H., Litchfield, C. D., Martin, E. L., & Elliot, E. (1980). Halomonas elongata, a new genus and species of extremely salt-tolerant bacteria. International Journal of Systematic and Evolutionary Microbiology, 30(2), 485-495.	WGS	Gammaproteobacteria
Haloquadratum walsbyi DSM 16790	ASM918v1	Halophile	Santa Pola Saltern (Alicante, Spain)	Bolhuis, H., Palm, P., Wende, A., Falb, M., Rampp, M., Rodriguez-Valera, F., Pfeiffer, F., and Oesterhelt, D. "The genome of the square archaeon Haloquadratum walsbyi : life at the limits of water activity." BMC Genomics (2006) 7:169.	WGS	Euryarchaeota
Halobacterium salinarum NRC-1	ASM680v1	Halophile	Salt Mine, Austria	Ng, W.V., Kennedy, S.P., Mahairas, G.G., Berquist, B., Pan, M., Shukla, H.D., Lasky, S.R., Baliga, N.S., Thorsson, V., Sbrogna, J., Swartzell, S., Weir, D., Hall, J., Dahl, T.A., Welti, R., Goo, Y.A., Leithauser, B., Keller, K., Cruz, R., Danson, M.J., Hough, D.W., Maddocks, D.G., Jablonski, P.E., Krebs, M.P., Angevine, C.M., Dale, H., Isenbarger, T.A., Peck, R.F., Pohlschroder, M., Spudich, J.L.…	WGS	Euryarchaeota
Salinibacter ruber DSM 13855	ASM1304v1	Halophile	Santa Pola Saltern	Mongodin, E. F., Nelson, K. E., Daugherty, S., Deboy, R. T., Wister, J., Khouri, H., ... & Sharma, A. K. (2005). The genome of Salinibacter ruber: convergence and gene exchange among hyperhalophilic bacteria and archaea. Proceedings of the National Academy of Sciences, 102(50), 18147-18152.	WGS	Bacteroidetes
Planctomyces brasiliensis DSM 5305	ASM16571v3	Halophile	Salt pit in Lagoa Vermelha, Brazil	Scheuner, C., Tindall, B. J., Lu, M., Nolan, M., Lapidus, A., Cheng, J. F., ... & Pagani, I. (2014). Complete genome sequence of Planctomyces brasiliensis type strain (DSM 5305 T), phylogenomic analysis and reclassification of Planctomycetes including the descriptions of Gimesia gen. nov., Planctopirus gen. nov. and Rubinisphaera gen. nov. and emended descriptions of the order Planctomycetales an…	WGS	Planctomycetes
